# Selective GSK3α Inhibition Promotes Self-Renewal Across Different Stem Cell States

**DOI:** 10.1101/2025.05.16.653860

**Authors:** Duo Wang, Xiukun Wang, Shuling Wang, Kai-Xuan Shi, Safia Malki, Yanpui Chan, Joshua Feng, Jiaqi Tang, Xi Chen, Daniel McKim, Chao Zhang, Guang Hu, Qi-Long Ying

**Author notes:** These authors contributed equally (Duo Wang, Xiukun Wang).

## Abstract

Pan-GSK3α/β inhibition promotes stem cell self-renewal through activation of WNT/β-catenin signaling, but its broad effects complicate the precise control of stem cell states. Here, we show that selective inhibition of GSK3α with BRD0705 supports the long-term self-renewal of mouse embryonic stem cells (ESCs), epiblast stem cells (EpiSCs), and neural stem cells (NSCs), independent of β-catenin signaling. When combined with the tankyrase inhibitor IWR1, BRD0705 broadly supports the maintenance of diverse pluripotent stem cell states, including ESCs, EpiSCs, and formative pluripotent stem cells. This BRD0705/IWR1 cocktail enables stable co-culture of naive ESCs and primed EpiSCs while preserving their distinct molecular and functional identities. Single-cell transcriptomics, epigenomic profiling, and functional assays confirm sustained lineage-specific features across stem cell types. These findings demonstrate that selective GSK3α inhibition enhances stemness by buffering against differentiation cues and promoting intrinsic self-renewal capacity. This work identifies GSK3α as a key regulator of self-renewal across distinct stem cell states and establishes a versatile culture system with broad applications.

**In Brief:** Wang et al. demonstrate that selective GSK3α inhibition with BRD0705 supports self-renewal of pluripotent and neural stem cells. Combined with IWR1, it enables long-term co-culture of naive and primed stem cells while preserving their distinct molecular and functional identities.

**Graphical abstract:** 

**Highlights:**

- GSK3α inhibition by BRD0705 promotes self-renewal of ESCs, EpiSCs, and NSCs
- BRD0705/IWR1 enables long-term co-culture of ESCs and EpiSCs
- Co-cultured ESCs and EpiSCs retain distinct naive or primed identities
- BRD0705 preserves stem cell states independently of β-catenin signaling
