## Supplementary material for "Selective GSK3α Inhibition Promotes Self-Renewal Across Different Stem Cell States": Table S1

### Sheet: Sheet1
Chemicals	Source	Identifier
Linifanib (ABT-869)	Selleckchem	S1003
Cediranib (AZD2171)	Selleckchem	S1017
Motesanib Diphosphate (AMG-706)	Selleckchem	S1032
Temsirolimus (CCI-779, NSC 683864)	Selleckchem	S1044
SB431542	Selleckchem	S1067
SU11274	Selleckchem	S1080
MLN8054	Selleckchem	S1100
BI 2536	Selleckchem	S1109
Alisertib (MLN8237)	Selleckchem	S1133
SNS-314	Selleckchem	S1154
Axitinib	Selleckchem	S1005
Dovitinib (TKI-258, CHIR-258)	Selleckchem	S1018
Nilotinib (AMN-107)	Selleckchem	S1033
Tozasertib (VX-680, MK-0457)	Selleckchem	S1048
Crizotinib (PF-02341066)	Selleckchem	S1068
Brivanib (BMS-540215)	Selleckchem	S1084
Vatalanib (PTK787) 2HCl	Selleckchem	S1101
Foretinib (GSK1363089)	Selleckchem	S1111
AT9283	Selleckchem	S1134
Lenvatinib (E7080)	Selleckchem	S1164
Saracatinib (AZD0530)	Selleckchem	S1006
PD184352 (CI-1040)	Selleckchem	S1020
Pazopanib HCl (GW786034 HCl)	Selleckchem	S1035
Y-27632 2HCl	Selleckchem	S1049
PHA-665752	Selleckchem	S1070
NVP-ADW742	Selleckchem	S1088
U0126-EtOH	Selleckchem	S1102
GSK690693	Selleckchem	S1113
Brivanib Alaninate (BMS-582664)	Selleckchem	S1138
CP-724714	Selleckchem	S1167
Selumetinib (AZD6244)	Selleckchem	S1008
Dasatinib	Selleckchem	S1021
PD0325901	Selleckchem	S1036
Enzastaurin (LY317615)	Selleckchem	S1055
ZSTK474	Selleckchem	S1072
Refametinib (RDEA119, Bay 86-9766)	Selleckchem	S1089
ZM 447439	Selleckchem	S1103
JNJ-38877605	Selleckchem	S1114
AG-490 (Tyrphostin B42)	Selleckchem	S1143
TGX-221	Selleckchem	S1169
Nintedanib (BIBF 1120)	Selleckchem	S1010
Ridaforolimus (Deforolimus, MK-8669)	Selleckchem	S1022
PI-103	Selleckchem	S1038
AC480 (BMS-599626)	Selleckchem	S1056
SB216763	Selleckchem	S1075
Linsitinib (OSI-906)	Selleckchem	S1091
GDC-0879	Selleckchem	S1104
Triciribine	Selleckchem	S1117
SNS-032 (BMS-387032)	Selleckchem	S1145
WZ3146	Selleckchem	S1170
Afatinib (BIBW2992)	Selleckchem	S1011
Gefitinib (ZD1839)	Selleckchem	S1025
Rapamycin (Sirolimus)	Selleckchem	S1039
Masitinib (AB1010)	Selleckchem	S1064
SB203580	Selleckchem	S1076
KU-55933 (ATM Kinase Inhibitor)	Selleckchem	S1092
LY294002	Selleckchem	S1105
Cabozantinib (XL184, BMS-907351)	Selleckchem	S1119
Barasertib (AZD1152-HQPA)	Selleckchem	S1147
CYC116	Selleckchem	S1171
BMS-536924	Selleckchem	S1012
Imatinib Mesylate (STI571)	Selleckchem	S1026
Sorafenib Tosylate	Selleckchem	S1040
Pictilisib (GDC-0941)	Selleckchem	S1065
SB202190 (FHPI)	Selleckchem	S1077
GSK1904529A	Selleckchem	S1093
OSU-03012 (AR-12)	Selleckchem	S1106
Everolimus (RAD001)	Selleckchem	S1120
PLX-4720	Selleckchem	S1152
WZ4002	Selleckchem	S1173
Bosutinib (SKI-606)	Selleckchem	S1014
Lapatinib (GW-572016) Ditosylate	Selleckchem	S1028
Sunitinib Malate	Selleckchem	S1042
SL-327	Selleckchem	S1066
MK-2206 2HCl	Selleckchem	S1078
PF-04217903	Selleckchem	S1094
Danusertib (PHA-739358)	Selleckchem	S1107
BMS-754807	Selleckchem	S1124
Roscovitine (Seliciclib,CYC202)	Selleckchem	S1153
PD98059	Selleckchem	S1177
Regorafenib (BAY 73-4506)	Selleckchem	S1178
Flavopiridol (Alvocidib)	Selleckchem	S1230
Vemurafenib (PLX4032, RG7204)	Selleckchem	S1267
Ki8751	Selleckchem	S1363
Thiazovivin	Selleckchem	S1459
AEE788 (NVP-AEE788)	Selleckchem	S1486
Hesperadin	Selleckchem	S1529
KRN 633	Selleckchem	S1557
Tie2 kinase inhibitor	Selleckchem	S1577
Nifedipine	Selleckchem	S1808
WZ8040	Selleckchem	S1179
AG-1024	Selleckchem	S1234
BX-795	Selleckchem	S1274
Bafetinib (INNO-406)	Selleckchem	S1369
SP600125	Selleckchem	S1460
PHA-793887	Selleckchem	S1487
BIX 02188	Selleckchem	S1530
AT7867	Selleckchem	S1558
H 89 2HCl	Selleckchem	S1582
Oxfendazole	Selleckchem	S1830
ENMD-2076	Selleckchem	S1181
Amuvatinib (MP-470)	Selleckchem	S1244
BX-912	Selleckchem	S1275
Ruxolitinib (INCB018424)	Selleckchem	S1378
AZD6482	Selleckchem	S1462
PIK-93	Selleckchem	S1489
BIX 02189	Selleckchem	S1531
BMS-777607	Selleckchem	S1561
TWS119	Selleckchem	S1590
Metformin HCl	Selleckchem	S1950
CUDC-101	Selleckchem	S1194
Leflunomide	Selleckchem	S1247
Chelerythrine Chloride	Selleckchem	S1292
Pelitinib (EKB-569)	Selleckchem	S1392
Orantinib (TSU-68, SU6668)	Selleckchem	S1470
Ponatinib (AP24534)	Selleckchem	S1490
AZD7762	Selleckchem	S1532
PD318088	Selleckchem	S1568
Acetylcysteine	Selleckchem	S1623
PF-573228	Selleckchem	S2013
Tivozanib (AV-951)	Selleckchem	S1207
JNJ-7706621	Selleckchem	S1249
Genistein	Selleckchem	S1342
Resveratrol	Selleckchem	S1396
GSK429286A	Selleckchem	S1474
Voxtalisib (SAR245409, XL765) Analogue	Selleckchem	S1523
R406 (free base)	Selleckchem	S1533
KU-60019	Selleckchem	S1570
Mesalamine	Selleckchem	S1681
BMS-265246	Selleckchem	S2014
YM201636	Selleckchem	S1219
CHIR-99021 (CT99021)	Selleckchem	S1263
TG100-115	Selleckchem	S1352
Aurora A Inhibitor I	Selleckchem	S1451
Pimasertib (AS-703026)	Selleckchem	S1475
AT7519	Selleckchem	S1524
CP-673451	Selleckchem	S1536
BS-181 HCl	Selleckchem	S1572
Pitavastatin Calcium	Selleckchem	S1759
Benidipine HCl	Selleckchem	S2017
OSI-930	Selleckchem	S1220
PD173074	Selleckchem	S1264
Glesatinib?(MGCD265)	Selleckchem	S1361
PHA-680632	Selleckchem	S1454
SB525334	Selleckchem	S1476
Adavosertib （MK-1775）	Selleckchem	S1525
AZD8055	Selleckchem	S1555
Fasudil (HA-1077) HCl	Selleckchem	S1573
Vidarabine	Selleckchem	S1784
ENMD-2076 L-(+)-Tartaric acid	Selleckchem	S2018
KU-0063794	Selleckchem	S1226
WYE-354	Selleckchem	S1266
Rigosertib (ON-01910)	Selleckchem	S1362
VX-745	Selleckchem	S1458
HMN-214	Selleckchem	S1485
Quizartinib (AC220)	Selleckchem	S1526
PHT-427	Selleckchem	S1556
Doramapimod (BIRB 796)	Selleckchem	S1574
AICAR (Acadesine)	Selleckchem	S1802
Lapatinib	Selleckchem	S2111
BRD0705	Selleckchem	S9638
IWR-1-endo	Selleckchem	S7086
Go6983	Selleckchem	S2911
A-83-01	Selleckchem	S7692
