## Supplementary material for "Selective GSK3α Inhibition Promotes Self-Renewal Across Different Stem Cell States": Table S2

### Sheet: Sheet1
Mouse	FW	RV
Tfcp2l1	GGGGACTACTCGGAGCATCT	TGTTTCCGATCAGCTCCCTT
Rex1	AAACGGCAAAGACAAGTGGC	TAGGGTCAGTCTGTCGAGGG
Oct4	GTGGACCTCAGGTTGGACTG	GGAGGTTCCCTCTGAGTTGC
Nanog	TGGAAGCCTTTCCATGTGGG	TATGGAGCGGAGCAGCATTC
Sox2	TTTGTCCGAGACCGAGAAGC	CTCCGGGAAGCGTGTACTTA
Otx2	CCCTGGGCTTCTTGTCCTG	CACCCTGGATTCTGGCAAGT
Foxa2	TGAAGATGGAAGGGCACGAG	CTCACGGAAGAGTAGCCCTC
Gata4	AGCAGGACTCTTGGAACAGC	TACGCGGTGATTATGTCCCC
T	CTACATCCACCCAGACTCGC	CCCCCTCCATTGAGCTTGTT
Gapdh	TTTGCAGTGGCAAAGTGGAGATT	CCCATTTGATGTTAGTGGGGTCTCG
Fgf5	AAAACCTGGTGCACCCTAGA	CATCACATTCCCGAATTAAGC
Foxa2	TGAAGATGGAAGGGCACGAG	CTCACGGAAGAGTAGCCCTC
